# The ICF syndrome protein CDCA7 harbors a unique DNA-binding domain that recognizes a CpG dyad in the context of a non-B DNA

**DOI:** 10.1101/2023.12.15.571946

**Authors:** Swanand Hardikar, Ren Ren, Zhengzhou Ying, John R. Horton, Matthew D. Bramble, Bin Liu, Yue Lu, Bigang Liu, Jiameng Dan, Xing Zhang, Xiaodong Cheng, Taiping Chen

**Affiliations:** Department of Epigenetics and Molecular Carcinogenesis, The University of Texas MD Anderson Cancer Center, Houston, Texas 77030, USA; Program in Genetics and Epigenetics, The University of Texas MD Anderson Cancer Center UTHealth Graduate School of Biomedical Sciences, Houston, Texas 77030, USA

## Abstract

*CDCA7*, encoding a protein with a C-terminal cysteine-rich domain (CRD), is mutated in immunodeficiency, centromeric instability and facial anomalies (ICF) syndrome, a disease related to hypomethylation of juxtacentromeric satellite DNA. How CDCA7 directs DNA methylation to juxtacentromeric regions is unknown. Here, we show that the CDCA7 CRD adopts a unique zinc-binding structure that recognizes a CpG dyad in a non-B DNA formed by two sequence motifs. CDCA7, but not ICF mutants, preferentially binds the non-B DNA with strand-specific CpG hemi-methylation. The unmethylated sequence motif is highly enriched at centromeres of human chromosomes, whereas the methylated motif is distributed throughout the genome. At S phase, CDCA7, but not ICF mutants, is concentrated in constitutive heterochromatin foci, and the formation of such foci can be inhibited by exogenous hemi-methylated non-B DNA bound by the CRD. Binding of the non-B DNA formed in juxtacentromeric regions during DNA replication provides a mechanism by which CDCA7 controls the specificity of DNA methylation.
