## Supplemental Tables S2-S4 for "The ICF syndrome protein CDCA7 harbors a unique DNA-binding domain that recognizes a CpG dyad in the context of a non-B DNA"

### Sheet: Table S2. Paired motifs 1 and 2
	chr13	chr14	chr15	chr21	chr22	chr14 p-arm end	chr22 p-arm end
total motif 1 counts	9251	1802	5570	6557	1949	3376	259
number of motif 1 that pairs with motif 2	585	158	475	575	175	3208	160
total motif 2 counts	4492	919	2856	3190	1042	450	310
number of motif 2 that pairs with motif 1	654	142	431	447	164	35	53
percentage of paired motif 1	6.32	8.77	8.53	8.77	8.98	95.02	61.78
percentage of paired motif 2	14.56	15.45	15.09	14.01	15.74	7.78	17.1
columns B-F are peaks in pericentromeric regions (indicated by red arrows in Supplementary Figure S12K-M, R and S)
columns G and H are peaks at the end of p arms (indicated by blue arrows in Supplementary Figure S12L and S)

### Sheet: Table S3. Motif 1 counts
	chr1	chr2	chr3	chr4	chr5	chr6	chr7	chr8	chr9	chr10	chr11	chr12	chr13	chr14	chr15	chr16	chr17	chr18	chr19	chr20	chr21	chr22
CNNGTCGGG	228	187	66	106	94	52	169	124	488	151	100	106	1732	609	1107	167	201	119	155	317	1341	720
CNNGTCGGA	114	71	42	66	65	41	63	92	149	63	45	48	302	145	213	108	68	64	89	155	244	184
CNNGTCGAA	66	91	91	118	38	44	141	61	605	106	61	53	297	358	263	329	102	64	60	180	254	322
CNNGTCGTC	102	95	77	74	70	61	225	88	96	96	88	67	623	230	430	153	117	94	89	143	565	311
CNNGTCGCT	117	128	59	62	79	61	100	125	89	82	80	81	578	3794	456	159	140	97	141	215	444	798
CNNGTCGTG	185	164	82	86	51	86	139	105	260	124	117	91	490	201	354	191	126	113	139	191	379	266
CNNGTCGAG	118	111	80	47	48	36	71	63	307	103	66	45	554	244	434	109	99	104	70	97	399	334
CNNGTCGGT	99	84	40	57	26	41	187	75	105	73	61	61	684	238	331	121	109	76	64	187	463	233
CNNGTCGTT	139	98	74	94	69	71	87	83	232	128	66	87	320	184	228	119	87	106	90	126	248	167
CNNGTCGAT	247	183	64	49	102	61	107	51	928	157	88	97	282	199	265	4094	130	82	152	108	255	218
CNNGTCGTA	76	45	58	49	34	48	37	46	63	40	43	44	128	76	92	61	60	55	48	66	102	73
CNNGTCGAC	78	60	41	35	21	25	62	45	82	44	53	31	2048	351	950	62	63	65	115	108	1252	359
CNNGTCGGC	163	152	72	79	64	45	286	103	192	95	98	86	1209	471	838	165	187	109	124	185	933	593
CNNGTCGCA	73	114	59	71	37	33	71	83	138	76	64	69	167	206	192	94	97	79	92	185	180	227
CNNGTCGCC	175	204	68	93	66	61	182	124	133	117	133	81	1385	506	998	223	241	166	143	263	1101	639
CNNGTCGCG	48	55	7	16	14	16	36	29	36	34	16	31	944	241	643	50	54	39	34	46	707	321

### Sheet: Table S4. Motif 2 counts
	chr1	chr2	chr3	chr4	chr5	chr6	chr7	chr8	chr9	chr10	chr11	chr12	chr13	chr14	chr15	chr16	chr17	chr18	chr19	chr20	chr21	chr22	chrX
CCCGTTT	14109	7021	4693	8432	8618	6681	9999	6032	7770	5014	11411	7644	2703	8136	2908	6041	13155	9278	9752	9050	999	8950	8538
TCCGTTT	29030	747	414	349	498	1255	617	2631	2753	1303	4261	604	846	2532	4640	6726	3577	369	401	901	1026	3086	3276
TTCGTTT	18735	1111	1316	1515	1620	621	857	1355	2014	1325	588	576	1302	1116	6033	2509	2261	719	799	865	1330	1502	1969
GACGTTT	539	369	751	214	386	221	316	302	2756	258	306	255	1840	2674	749	665	1584	475	571	731	693	4643	3118
AGCGTTT	589	336	726	494	408	1363	432	285	1054	1442	306	277	987	2332	1218	438	300	2988	421	435	676	2656	264
CACGTTT	757	460	1171	1502	442	494	401	2757	544	385	460	449	1823	488	820	451	1627	452	694	535	812	713	1865
CTCGTTT	645	458	283	317	359	252	449	432	776	394	354	299	2588	635	4699	1052	292	354	363	919	1121	587	261
ACCGTTT	427	266	305	225	457	1186	285	1202	288	226	368	321	793	463	668	289	1420	4724	282	390	657	530	240
AACGTTT	611	493	1091	458	705	1491	648	606	728	534	635	641	779	705	666	587	379	544	541	601	739	941	512
ATCGTTT	477	359	365	356	284	335	335	331	369	303	279	310	742	449	736	831	294	295	547	1948	627	445	262
TACGTTT	479	387	479	390	385	427	291	1179	431	323	334	430	683	543	607	350	282	404	287	365	698	713	382
GTCGTTT	228	249	207	168	144	1091	323	936	376	192	222	185	541	319	307	234	177	190	177	407	334	570	2470
GCCGTTT	670	302	1186	1308	313	273	243	241	426	221	304	302	523	324	418	275	208	325	415	292	402	399	294
TGCGTTT	354	326	445	231	305	243	258	283	412	352	207	251	700	503	566	375	302	403	324	366	670	574	224
GGCGTTT	454	209	145	175	121	671	230	199	246	255	137	155	351	481	566	218	212	216	235	269	570	1276	133
CGCGTTT	82	52	26	28	41	26	33	46	390	35	62	40	289	169	220	213	269	37	47	127	259	194	36
